# Is mRNA decapping activity of ApaH like phosphatases (ALPH’s) the reason for the loss of cytoplasmic ALPH’s in all eukaryotes but Kinetoplastida?

**DOI:** 10.1101/2020.12.17.423368

**Authors:** Paula Andrea Castañeda Londoño, Nicole Banholzer, Bridget Bannermann, Susanne Kramer

## Abstract

**Background:** ApaH like phosphatases (ALPHs) originate from the bacterial ApaH protein and are present in eukaryotes of all eukaryotic super-groups; still, only two proteins have been functionally characterised. One is ALPH1 from the Kinetoplastid *Trypanosoma brucei* that we recently found to be the mRNA decapping enzyme of the parasite. mRNA decapping by ALPHs is unprecedented in eukaryotes, which usually use nudix hydrolases, but the bacterial ancestor protein ApaH was recently found to decap non-conventional caps of bacterial mRNAs. These findings prompted us to explore whether mRNA decapping by ALPHs is restricted to Kinetoplastida or more widespread among eukaryotes.

**Results:** We screened 824 eukaryotic proteomes with a newly developed Python-based algorithm for the presence of ALPHs and used the data to refine phylogenetic distribution, conserved features, additional domains and predicted intracellular localisation of ALPHs. We found that most eukaryotes have either no ALPH (500/824) or very short ALPHs, consisting almost exclusively of the catalytic domain. These ALPHs had mostly predicted non-cytoplasmic localisations, often supported by the presence of transmembrane helices and signal peptides and in two cases (one in this study) by experimental data. The only exceptions were ALPH1 homologues from Kinetoplastida, that all have unique C-terminal and mostly unique N-terminal extension, and at least the *T. brucei* enzyme localises to the cytoplasm. Surprisingly, despite of these non-cytoplasmic localisations, ALPHs from all eukaryotic super-groups had *in vitro* mRNA decapping activity.

**Conclusions:** ALPH was present in the last common ancestor of eukaryotes, but most eukaryotes have either lost the enzyme since, or use it exclusively outside the cytoplasm in organelles in a version consisting of the catalytic domain only. While our data provide no evidence for the presence of further mRNA decapping enzymes among eukaryotic ALPHs, the broad substrate range of ALPHs that includes mRNA caps provides an explanation for the selection against the presence of a cytoplasmic ALPH protein as a mean to protect mRNAs from unregulated degradation. Kinetoplastida succeeded to exploit ALPH as their mRNA decapping enzyme, likely using the Kinetoplastida-unique N- and C-terminal extensions for regulation.
