## Supplementary material for "Is mRNA decapping activity of ApaH like phosphatases (ALPH’s) the reason for the loss of cytoplasmic ALPH’s in all eukaryotes but Kinetoplastida?": Table S2

### Sheet: Table S2A
Table S2A: Search for ALPH in proteomes of Myxococcales
The 25 available reference proteomes for Myxococcales were downloaded from UniProt on 16th of April 2020.
They were screened with the Python programme for the presence of ALPH. 11 of the 25 proteomes contained one ALPH.
							Size of domains			Distances between the motifs					Sequences of motifs						Sequences
UniProtID	Proteome Number (OX)	Number of ALPH1	Fasta header	length of protein	position first motif	position last motif	N-terminus	catalytic domain	C-terminus	1 to 2	2 to 3	3 to 4	4 to 5	5 to 6	1	2	3	4	5	6	full seqeunce	catalytic domain (motif1-6 to motif6+8)
UP000007587	1144275	1	>tr|H8MWN3|H8MWN3_CORCM Putative bis(5-nucleosyl)-tetraphosphatase, symmetrical OS=Corallococcus coralloides (strain ATCC 25202 / DSM 2259 / NBRC 100086 / M2) OX=1144275 GN=prpE1 PE=4 SV=1	218	6	185	0	197	21	28	26	10	96	19	GDVHG	GDLVAKG	GNHD	HGG	VIFGH	LDSG	MRTLFIGDVHGCSSELDALLKACDWQPGDRVVLVGDLVAKGPDSAGVVRRAREHGFQAVKGNHDAHVLRWHGGHASKGKKLKPEHRQVLDTLSAADWAWMERLPSYLRFPDLNALAVHAGLVPGVPLEEQKEEFLFNLRSIAADGTPSKRLEAGEPWGSLWQGPELVIFGHDAMRGLQKHPFAVGLDSGCVYGGKLTAYVLPEGRFYSVPAARAYMAL	MRTLFIGDVHGCSSELDALLKACDWQPGDRVVLVGDLVAKGPDSAGVVRRAREHGFQAVKGNHDAHVLRWHGGHASKGKKLKPEHRQVLDTLSAADWAWMERLPSYLRFPDLNALAVHAGLVPGVPLEEQKEEFLFNLRSIAADGTPSKRLEAGEPWGSLWQGPELVIFGHDAMRGLQKHPFAVGLDSGCVYGGKLT
UP000315369	2590453	1	>tr|A0A540X3B1|A0A540X3B1_9DELT Metallophosphatase OS=Myxococcus sp. AM401 OX=2590453 GN=FJV41_12055 PE=4 SV=1	222	6	185	0	197	25	28	26	57	49	19	GDVHG	GDLVAKG	GNHD	HGG	VIFGH	LDSG	MRTLFIGDVHGCAEELNALLAACGWRPDDRVVLVGDLVAKGPDSAGVVRCARERGLLAVRGNHDAHVLRWHTGRAPEGKKLGKEHRQVLETLTADDWTYLEAQPLYRRFPDLNVLAVHGGLVPGVPLEAQRADELLNLRSIAPDGTPSKRVDGGVPWASCWKGPELVIFGHDAMRGVQQHSHAVGLDSGCVYGGRLTAYVMPEGRLVSVPARRAYVDVNGSP	MRTLFIGDVHGCAEELNALLAACGWRPDDRVVLVGDLVAKGPDSAGVVRCARERGLLAVRGNHDAHVLRWHTGRAPEGKKLGKEHRQVLETLTADDWTYLEAQPLYRRFPDLNVLAVHGGLVPGVPLEAQRADELLNLRSIAPDGTPSKRVDGGVPWASCWKGPELVIFGHDAMRGVQQHSHAVGLDSGCVYGGRLT
UP000240889	2138576	1	>tr|A0A2T4VNU1|A0A2T4VNU1_9DELT Metallophosphatase OS=Vitiosangium sp. GDMCC 1.1324 OX=2138576 GN=DAT35_15780 PE=4 SV=1	219	7	186	1	197	21	28	26	10	96	19	GDVHG	GDLVAKG	GNHD	HAG	VIFGH	LDSG	MTRTLFIGDVHGCAEELDALLRECGYRQGDRVVLVGDLVAKGPDSAGVVRRAREQGMLAVRGNHDEHVLRWHAGKMPEGKKLKPEHKQVLKTLEDEDWAYLESRPLHLHLPELNVRVVHGGLVPGVPLEEQKPELMLNLRSITPDGEPSKKVDDGVPWASLWKGPELVIFGHDALRGVQQYPYAIGLDSGCVYGQRLTAYVLPEGHFYSVKAKRAYMPL	TRTLFIGDVHGCAEELDALLRECGYRQGDRVVLVGDLVAKGPDSAGVVRRAREQGMLAVRGNHDEHVLRWHAGKMPEGKKLKPEHKQVLKTLEDEDWAYLESRPLHLHLPELNVRVVHGGLVPGVPLEEQKPELMLNLRSITPDGEPSKKVDDGVPWASLWKGPELVIFGHDALRGVQQYPYAIGLDSGCVYGQRLT
UP000035579	48	1	>tr|A0A0G3ABA1|A0A0G3ABA1_9DELT Bis(5'-nucleosyl)-tetraphosphatase, symmetrical OS=Archangium gephyra OX=48 GN=AA314_09955 PE=4 SV=1	223	7	186	1	197	25	28	26	57	49	19	GDVHG	GDLVAKG	GNHD	HGG	VIFGH	LDSG	MTRTLFIGDVHGCAEELDALLHTCGHRRGDRVVLVGDLVAKGPDSAGVVRRARERGFLAVRGNHDEHVLRWRAGKMPEGKKLKREHKQVLDTLEDEDWAYLESLPVHRHLPELNVRVVHGGLVPGVPLEEQKPELMLNLRSITPEGEPSKKMDAGVPWASLWKGPELVIFGHDALRGVQRHPYAVGLDSGCVYGRELTAYVLPEARFYSVKAKRAYMDLDGPP	TRTLFIGDVHGCAEELDALLHTCGHRRGDRVVLVGDLVAKGPDSAGVVRRARERGFLAVRGNHDEHVLRWRAGKMPEGKKLKREHKQVLDTLEDEDWAYLESLPVHRHLPELNVRVVHGGLVPGVPLEEQKPELMLNLRSITPEGEPSKKMDAGVPWASLWKGPELVIFGHDALRGVQRHPYAVGLDSGCVYGRELT
UP000270677	2249217	1	>tr|A0A3A5FZ95|A0A3A5FZ95_9DELT Metallophosphatase OS=Corallococcus sp. H22C18031201 OX=2249217 GN=DRW03_16610 PE=4 SV=1	220	6	185	0	197	23	28	26	10	96	19	GDVHG	GDLVAKG	GNHD	HAG	IIFGH	LDSG	MRTLFIGDVHGCARELDALLAECNWRPGDRVVLVGDLVAKGPDSAGVIRRAREGGFLAVKGNHDAHVLRWHAGRVVPGKKLKPEHQQVVDTLCAEDWAYLESLPAYRRFPDLNVIAVHGGVVPGIPLEKQPEESLLNLRSIAKDGTPSKRVDDGEPWASWWPGPELIIFGHDALRGLQKHPYALGLDSGCVYGGKLTAYVLPEGRFYSVRAKHSYVDVDS	MRTLFIGDVHGCARELDALLAECNWRPGDRVVLVGDLVAKGPDSAGVIRRAREGGFLAVKGNHDAHVLRWHAGRVVPGKKLKPEHQQVVDTLCAEDWAYLESLPAYRRFPDLNVIAVHGGVVPGIPLEKQPEESLLNLRSIAKDGTPSKRVDDGEPWASWWPGPELIIFGHDALRGLQKHPYALGLDSGCVYGGKLT
UP000011682	1242864	1	>tr|S9PC14|S9PC14_9DELT Bis(5'-nucleosyl)-tetraphosphatase, symmetrical OS=Cystobacter fuscus DSM 2262 OX=1242864 GN=D187_002571 PE=4 SV=1	221	7	186	1	197	23	28	26	57	49	19	GDVHG	GDLVAKG	GNHD	HGG	IIFGH	LDSG	MIRTLFIGDVHGCAEELDALLEECGHRPGDRVVLVGDLVAKGPDSAGVVRRARERGMLAVRGNHDEHVLRWHKGQMPKHKKLKPEHKQVLDTLTDADWAYLESRPLHLPFPEFNVRVVHGGLVPGVPLEKQEPELMINLRSITSEGEPSKKLEAGVPWASLWRGPEFIIFGHDALRGVQRHPHAIGLDSGCVYGRRLTAYVLPEARFYSVAAKRTYLDIDG	IRTLFIGDVHGCAEELDALLEECGHRPGDRVVLVGDLVAKGPDSAGVVRRARERGMLAVRGNHDEHVLRWHKGQMPKHKKLKPEHKQVLDTLTDADWAYLESRPLHLPFPEFNVRVVHGGLVPGVPLEKQEPELMINLRSITSEGEPSKKLEAGVPWASLWRGPEFIIFGHDALRGVQRHPHAIGLDSGCVYGRRLT
UP000001351	378806	1	>tr|Q097S7|Q097S7_STIAD Bis(5'-nucleosyl)-tetraphosphatase (Asymmetrical) OS=Stigmatella aurantiaca (strain DW4/3-1) OX=378806 GN=STAUR_0621 PE=4 SV=1	220	6	185	0	197	23	28	26	57	49	19	GDVHG	GDLVAKG	GNHD	HAG	VLFGH	LDSG	MRTLFIGDVHGCAEELDALLAVCGWQPGDRVVLVGDLVAKGPDSAGVLARARERGLLAVRGNHDEHVLRWHQGYVKPGKKLKPQHQQVMDTLAPEDWAYLASLPLYLRLPEFNVVAVHAGMLPGVPLESQHREHLLNLRSITRDGTPSKRVDGGEPWASHWRGPELVLFGHDAMRGIQRYPHALGLDSGCVYGGRLTAYVLPEGRFYSVPARRAYMDATL	MRTLFIGDVHGCAEELDALLAVCGWQPGDRVVLVGDLVAKGPDSAGVLARARERGLLAVRGNHDEHVLRWHQGYVKPGKKLKPQHQQVMDTLAPEDWAYLASLPLYLRLPEFNVVAVHAGMLPGVPLESQHREHLLNLRSITRDGTPSKRVDGGEPWASHWRGPELVLFGHDAMRGIQRYPHALGLDSGCVYGGRLT
UP000028725	394096	1	>tr|A0A085WEM3|A0A085WEM3_9DELT Bis(5'-nucleosyl)-tetraphosphatase, symmetrical OS=Hyalangium minutum OX=394096 GN=DB31_1201 PE=4 SV=1	222	6	185	0	197	25	28	26	57	49	19	GDVHG	GDLVAKG	GNHD	HGG	ILFGH	LDSG	MRTLFIGDVHGCADELDALLKECGWQPGERVVLVGDLVAKGPDSAGVVQRARELGLQAVRGNHDEHVLRWYQGHQKPGKKLKPEHQQVLDTLTPEDWRYLDLLPLYLRLPELNALAVHGGVVPGVPLKEQRQEHLLNLRSITSDGKPSKRISDGAPWASLWKGPELILFGHDAVRGLQRYKHAYGLDSGCVYGGRLTAYVLPEGRFYSVPAKRAYLYMAGPA	MRTLFIGDVHGCADELDALLKECGWQPGERVVLVGDLVAKGPDSAGVVQRARELGLQAVRGNHDEHVLRWYQGHQKPGKKLKPEHQQVLDTLTPEDWRYLDLLPLYLRLPELNALAVHGGVVPGVPLKEQRQEHLLNLRSITSDGKPSKRISDGAPWASLWKGPELILFGHDAVRGLQRYKHAYGLDSGCVYGGRLT
UP000002402	246197	1	>tr|Q1CWE7|Q1CWE7_MYXXD Putative bis(5'-nucleosyl)-tetraphosphatase, symmetrical OS=Myxococcus xanthus (strain DK 1622) OX=246197 GN=MXAN_7163 PE=4 SV=1	221	6	185	0	197	24	28	26	10	96	19	GDVHG	GDLVAKG	GNHD	HAG	VIFGH	LDSG	MRTLFIGDVHGCAEELDALLTQCAWQPDDRVVLVGDLVAKGPDSAGVVRRAREQGFLAVRGNHDAHVLRWHAGRGPRGKKLKPEHQQVLDTLTPEDWAWLESQPLYRFFPELNVVAVHGGLVPGVPLEAQKEDELLNLRSILPDGTPSKRVDAGAPWASLWQGPELVIFGHDAMRGIQRHPHAVGLDSGCVYGGKLSAYVMPEGRIVSVLAKRAYVDVDAS	MRTLFIGDVHGCAEELDALLTQCAWQPDDRVVLVGDLVAKGPDSAGVVRRAREQGFLAVRGNHDAHVLRWHAGRGPRGKKLKPEHQQVLDTLTPEDWAWLESQPLYRFFPELNVVAVHGGLVPGVPLEAQKEDELLNLRSILPDGTPSKRVDAGAPWASLWQGPELVIFGHDAMRGIQRHPHAVGLDSGCVYGGKLS
UP000217289	1294270	1	>tr|A0A250IE34|A0A250IE34_9DELT Metallophosphatase OS=Melittangium boletus DSM 14713 OX=1294270 GN=MEBOL_002850 PE=4 SV=1	222	8	187	2	197	23	28	26	57	49	19	GDVHG	GDLVAKG	GNHD	HGG	VIFGH	LDSG	MIPRTLFIGDVHGCAEELDALLNVCNHRRGERVVLVGDLVAKGPDSAGVVRRARERGMLAVRGNHDEHVLRWRAGKMPKGKKLKPEHKQVLETLTDEDWAYLESLPLHRHFPELNVRVVHGGLVPGVAVEEQDPALMLNLRSITPKGEPSKKLEDGVPWASQWKGPELVIFGHDALRGVQRYPHAIGLDSGCVYGRRLTAYVLPDDRFYSVEAKRVYMDLDG	PRTLFIGDVHGCAEELDALLNVCNHRRGERVVLVGDLVAKGPDSAGVVRRARERGMLAVRGNHDEHVLRWRAGKMPKGKKLKPEHKQVLETLTDEDWAYLESLPLHRHFPELNVRVVHGGLVPGVAVEEQDPALMLNLRSITPKGEPSKKLEDGVPWASQWKGPELVIFGHDALRGVQRYPHAIGLDSGCVYGRRLT
UP000034883	927083	1	>tr|A0A0F6W3S6|A0A0F6W3S6_9DELT Bis(5'-nucleosyl)-tetraphosphatase OS=Sandaracinus amylolyticus OX=927083 GN=DB32_003739 PE=4 SV=1	235	8	184	2	194	39	28	26	54	49	19	GDVHG	GDLVAKG	GNHD	HAG	VYFGH	LDTG	MSARTVIVGDVHGCLDELERLLAQLGLTRDDRLVMVGDLVAKGPESLGVVRLLREVGAQSVLGNHDASLLRLRRDPSADVNDALKKTARKLDEADWAWLEALPYTIALPDHRALVVHAGLVPGVSLARQKPEDMLTMRAIREDGTASKRLEEGTPWARLWVGPPHVYFGHDAVTGLQQHPFATGLDTGCVYGGRLTACVLPARELVSVKAKRVYAEPGKAIAARHASESQKPKKK	ARTVIVGDVHGCLDELERLLAQLGLTRDDRLVMVGDLVAKGPESLGVVRLLREVGAQSVLGNHDASLLRLRRDPSADVNDALKKTARKLDEADWAWLEALPYTIALPDHRALVVHAGLVPGVSLARQKPEDMLTMRAIREDGTASKRLEEGTPWARLWVGPPHVYFGHDAVTGLQQHPFATGLDTGCVYGGRLT
UP000309215		0
UP000199400		0
UP000001935		0
UP000237968		0
UP000005801		0
UP000002139		0
UP000305739		0
UP000067626		0
UP000006382		0
UP000055590		0
UP000001880		0
UP000291769		0
UP000064967		0
UP000185464		0

### Sheet: Table S2B
Table S2B: ALPH proteins in Archaea
The 285 available reference proteomes for Archaea were downloaded from UniProt on 7th of January 2020.
They were screened with the Python programme for the presence of ALPH. Only one proteome contained one ALPH.
							Size of domains			Distances between the motifs					Sequences of motifs						Sequences
UniProt ID	Proteome Number (OX)	Number of ALPH1	Fasta header	length of protein	position first motif	position last motif	N-terminus	catalytic domain	C-terminus	1 to 2	2 to 3	3 to 4	4 to 5	5 to 6	1	2	3	4	5	6	full seqeunce	catalytic domain (motif1-6 to motif6+8)
UP000292173	1906665	1	>tr|A0A482S862|A0A482S862_9ARCH Serine/threonine protein phosphatase OS=archaeon OX=1906665 GN=EON65_52185 PE=4 SV=1	261	41	225	35	202	24	29	26	54	56	19	GDIHG	GDLVNKG	GNHD	HAG	VLFGH	LDTG	MSTLGPPSTPKVDVNSIVLPVPSIPHKELQREDLKDRMIVVGDIHGCLEEFKELLVKAEFEPSTTSVLLLGDLVNKGLYSDEVVQYARAINAFCIRGNHDDYALKYALGLVPSPIPEHLSYLSRLSPEDIAWLRDLPYTITIPSWKIICVHAGLVPGKALEEQSYIDITLMRNLLTDDSGRLTPTSSGSIGEPWVSKWQGNGEGWTVLFGHDAKRMLQRGENYWGLDTGCSYGKMLSALVLPRQQLVQVKAKQVYQEIVDK	DRMIVVGDIHGCLEEFKELLVKAEFEPSTTSVLLLGDLVNKGLYSDEVVQYARAINAFCIRGNHDDYALKYALGLVPSPIPEHLSYLSRLSPEDIAWLRDLPYTITIPSWKIICVHAGLVPGKALEEQSYIDITLMRNLLTDDSGRLTPTSSGSIGEPWVSKWQGNGEGWTVLFGHDAKRMLQRGENYWGLDTGCSYGKMLS
UP000000242		0
UP000000254		0
UP000000262		0
UP000000346		0
UP000000365		0
UP000000390		0
UP000000391		0
UP000000438		0
UP000000536		0
UP000000554		0
UP000000578		0
UP000000590		0
UP000000641		0
UP000000663		0
UP000000674		0
UP000000758		0
UP000000792		0
UP000000805		0
UP000001013		0
UP000001015		0
UP000001018		0
UP000001024		0
UP000001037		0
UP000001059		0
UP000001106		0
UP000001137		0
UP000001169		0
UP000001304		0
UP000001400		0
UP000001488		0
UP000001686		0
UP000001746		0
UP000001826		0
UP000001879		0
UP000001882		0
UP000001901		0
UP000001903		0
UP000001931		0
UP000001941		0
UP000001974		0
UP000001975		0
UP000001979		0
UP000002199		0
UP000002315		0
UP000002376		0
UP000002408		0
UP000002439		0
UP000002457		0
UP000002487		0
UP000002518		0
UP000002593		0
UP000002595		0
UP000002613		0
UP000002654		0
UP000002698		0
UP000003423		0
UP000003484		0
UP000003706		0
UP000004595		0
UP000005223		0
UP000005270		0
UP000005741		0
UP000005877		0
UP000006565		0
UP000006622		0
UP000006663		0
UP000006681		0
UP000006794		0
UP000006903		0
UP000007391		0
UP000007490		0
UP000007722		0
UP000007807		0
UP000008037		0
UP000008120		0
UP000008136		0
UP000008243		0
UP000008458		0
UP000008680		0
UP000009007		0
UP000009079		0
UP000009379		0
UP000009382		0
UP000010096		0
UP000010468		0
UP000010469		0
UP000010824		0
UP000010843		0
UP000010846		0
UP000010866		0
UP000010878		0
UP000011513		0
UP000011554		0
UP000011555		0
UP000011566		0
UP000011568		0
UP000011599		0
UP000011602		0
UP000011607		0
UP000011615		0
UP000011626		0
UP000011661		0
UP000011669		0
UP000011689		0
UP000011867		0
UP000012076		0
UP000012672		0
UP000013307		0
UP000014065		0
UP000014066		0
UP000014070		0
UP000014072		0
UP000014660		0
UP000015381		0
UP000015543		0
UP000016986		0
UP000017840		0
UP000017867		0
UP000017931		0
UP000018052		0
UP000018159		0
UP000018202		0
UP000018337		0
UP000018432		0
UP000018894		0
UP000019024		0
UP000019483		0
UP000024332		0
UP000027027		0
UP000027093		0
UP000027153		0
UP000027981		0
UP000029384		0
UP000029387		0
UP000030639		0
UP000030642		0
UP000030648		0
UP000030650		0
UP000030660		0
UP000030667		0
UP000030674		0
UP000030679		0
UP000030787		0
UP000030944		0
UP000031483		0
UP000033049		0
UP000034723		0
UP000050301		0
UP000050535		0
UP000051144		0
UP000053279		0
UP000053331		0
UP000053352		0
UP000053361		0
UP000053694		0
UP000053781		0
UP000053922		0
UP000054237		0
UP000054284		0
UP000054356		0
UP000054387		0
UP000058290		0
UP000060778		0
UP000066737		0
UP000067434		0
UP000067738		0
UP000069850		0
UP000069906		0
UP000070035		0
UP000070038		0
UP000070076		0
UP000070155		0
UP000070163		0
UP000070171		0
UP000070175		0
UP000070184		0
UP000070195		0
UP000070248		0
UP000070256		0
UP000070263		0
UP000070284		0
UP000070311		0
UP000070341		0
UP000070344		0
UP000070373		0
UP000070399		0
UP000070400		0
UP000070404		0
UP000070405		0
UP000070414		0
UP000070463		0
UP000070491		0
UP000070504		0
UP000070520		0
UP000070549		0
UP000070565		0
UP000070589		0
UP000070633		0
UP000070657		0
UP000076599		0
UP000077066		0
UP000077245		0
UP000077275		0
UP000094058		0
UP000094707		0
UP000094736		0
UP000183275		0
UP000184145		0
UP000184357		0
UP000185687		0
UP000185744		0
UP000185779		0
UP000186165		0
UP000186914		0
UP000186940		0
UP000187924		0
UP000191169		0
UP000191661		0
UP000195137		0
UP000196084		0
UP000196489		0
UP000197679		0
UP000197915		0
UP000198397		0
UP000198518		0
UP000198856		0
UP000198876		0
UP000198888		0
UP000199062		0
UP000199170		0
UP000199215		0
UP000199370		0
UP000199451		0
UP000215704		0
UP000216287		0
UP000216308		0
UP000216554		0
UP000219453		0
UP000232412		0
UP000236212		0
UP000236308		0
UP000236403		0
UP000236463		0
UP000236584		0
UP000236627		0
UP000236639		0
UP000236740		0
UP000236755		0
UP000240531		0
UP000244727		0
UP000245022		0
UP000245577		0
UP000245657		0
UP000246112		0
UP000247916		0
UP000248044		0
UP000248329		0
UP000248971		0
UP000248984		0
UP000249359		0
UP000249457		0
UP000249846		0
UP000252983		0
UP000253099		0
UP000258613		0
UP000263012		0
UP000267112		0
UP000267582		0
UP000270581		0
UP000273828		0
UP000276588		0
UP000276741		0
UP000277703		0
UP000282322		0
UP000282323		0
UP000290298		0
UP000290932		0
UP000292580		0
UP000292987		0
UP000293923		0
UP000294299		0
UP000296706		0
UP000305339		0
UP000308037		0
